# A microfluidic platform for *in situ* studies of bacteria electroporation

**DOI:** 10.1101/2024.05.24.595686

**Authors:** Ivan L. Volkov, Zahra Khaji, Magnus Johansson, Maria Tenje

## Abstract

Electroporation of dye-labelled bio-molecules has proven to be a valuable alternative to fluorescent protein fusion for single-molecule tracking in living cells. However, control over cell viability, electroporation efficiency and environment conditions before, during and after electroporation is difficult to achieve in bulk experiments. Here, we present a microfluidic platform capable of single-cell electroporation with *in situ* microscopy and demonstrate delivery of DNA into bacteria. Via real time observation of the electroporation process, we find that the effect of electrophoresis plays an important role when performing electroporation in a miniaturized platform and show that its undesired action can be balanced by using bipolar electrical pulses. We suggest that a low temperature of the sample during electroporation is important for cell viability due to temperature-dependant viscoelastic properties of the cell membrane. We further found that the presence of low conductive liquid between cells and the electrodes leads to a voltage divider effect which strongly influences the success of on-chip electroporation. Finally, we conclude that electroporation is intrinsically a highly stochastic process that is difficult to fully control via external parameters and envision that the microfluidic system presented here, capable of single-cell read-out, can be used for further fundamental studies to increase our understanding of the electroporation process.
