## Supplementary material for "A microfluidic platform for *in situ* studies of bacteria electroporation": Table S1

### Sheet: Sheet1
	A microfluidic platform for in situ studies of bacteria electroporation
	Ivan L. Volkov, Zahra Khaji, Magnus Johansson1, Maria Tenje2
	1 Dept. Cell and Molecular Biology, Uppsala University, m.johansson@icm.uu.se
	2 Dept. Materials Science and Engineering, Science for Life Laboratory, Uppsala University, maria.tenje@angstrom.uu.se
	Table S1
	Calculation of the temperature rise due to Joule heating effect on the chip
	Specific heat capacity	Specific heat capacity	Fraction of water in cell by mass	Specific heat capacity	Density	Channel width and height	Distance between electrodes	Number of channels covered by elecrodes	Voltage applyed between electrodes	Electrical current through the circuit	Pulse duration	Volume of all channels between electrodes	Change of the temprerature
				C_water (J/kgK) (1)	ρ_water (kg/m3) (1)	W, H (m)	D (m)	N	U (V)	I (A)	t (s)	V (m3)	∆T (K)	whole volume occupied by water
				4180	996	1.2e-06	2e-05	845	22	2e-05	0.001	2.4336e-14	4.34278
	C_water (J/kgK) (1)	C_dry_mass (J/kgK) (2)	F (3)	C_cell (J/kgK)	ρ_cell (kg/m3) (4)	W, H (m)	D (m)	N	U (V)	I (A)	t (s)	V(m3)	∆T (K)	whole volume occupied by cells
	4180	1413	0.74	3460.58	1116	1.2e-06	2e-05	845	22	2e-05	0.001	2.4336e-14	4.68156
	Formulas:		Notations:
	Q = m·C·∆T		Q - heat generated by electrical current and absorbed by the material between electrodes
	m = ρ·V		m - mass of material between electrodes
	Q = ρ·V·C·∆T
	Q = U·I·t
	V = W·H·D·N
	∆T = U·I·t/(ρ·V·C)
	Ccell = F·C_water + (1-F)·C_dry_mass
	Referencies:
	1. Marsh, K. N., & Marsh, K. N. (Eds.). (1987). Recommended reference materials for the realization of physicochemical properties.
	2. Popovic M, Stenning GBG, Göttlein A, Minceva M. Elemental composition, heat capacity from 2 to 300 K and derived thermodynamic functions of 5 microorganism species. J Biotechnol. 2021 Apr 10;331:99-107
	3. Masamichi Kamihira, Masayuki Taniguchi & Takeshi Kobayashi (1987) Sterilization of Microorganisms with Supercritical Carbon Dioxide, Agricultural and Biological Chemistry, 51:2, 407-412
	4. Lewis CL, Craig CC, Senecal AG. Mass and density measurements of live and dead Gram-negative and Gram-positive bacterial populations. Appl Environ Microbiol. 2014 Jun;80(12):3622-31
